# Extreme GC3 Codon Bias in a Novel Brown Seaweed Virus Results in Pseudoambigrammatic Characteristics

**DOI:** 10.1101/2025.03.14.643323

**Authors:** Rob J. Dekker, Wim C. de Leeuw, Han Rauwerda, Marina van Olst, Wim A. Ensink, Selina van Leeuwen, Job Cohen, Klaas R. Timmermans, Timo M. Breit, Martijs J. Jonker

## Abstract

Although viruses are often studied in relation to disease, they can also offer valuable insights into RNA functionality. Due to their vast range of hosts and high mutation rates, viruses can quickly adapt to changing environments. It is therefore expected that viruses exploit all possible RNA functionalities to develop strategies for host infection and propagation. Our aim is to discover RNA viruses with survival strategies that reveal unknown RNA characteristics and functionalities. We have chosen seaweed as host organism because relatively little is known about RNA viruses in seaweed. Additionally, seaweeds are evolutionary distant from terrestrial plants and inhabit environments with entirely different conditions, increasing the likelihood of discovering new RNA viruses with unknown survival strategies. Here we report a new, unclassified negative-stranded single-strand RNA virus from seaweed *Saccharina latissima* that showed a unique genome characteristic. The novel virus, named SalaUV-NL1, contains a large segment of 7.065 nucleotides coding for a 2.296 amino acids protein and a small segment of 2.120 nucleotides coding for a 328 plus a potential 315+ amino acids protein. The large segment also appeared to have an additional large open reading frame (ORF) on the negative strand, suggesting it could be an ambigrammatic virus. However, the virus displayed an extreme GC3 codon bias (98%) in the (+)ORF, which differs from the typical avoidance of just the reverse-complement stop codons seen in ambigrammatic viruses. Consequently, the (−)ORF appears to occur accidental and is unlikely to encode a functional protein. Therefore, we have termed our virus to be *pseudoambigrammatic*. Several other viruses with the same pseudogrammatic high GC3 codon bias were identified in Genbank, most without a (−)ORF. The SalaUV-NL1 virus codon bias surpasses the high GC3 codon bias of the *S. latissima* host genes, however other species that host pseudoambigrammatic viruses do not display a high GC3 codon bias. Comparison of several variants of SalaUV-NL1 showed that the relative nucleotide change rate, particularly for silent changes from A/T to G/C, was extremely high (up to 81%). This novel virus demonstrates a new survival strategy of RNA viruses that is not yet understood.
