## Supplemental Table ST1 for "Extreme GC3 Codon Bias in a Novel Brown Seaweed Virus Results in Pseudoambigrammatic Characteristics"

### Sheet: Table ST1
Supplemental Table ST1. Protein comparison of all pseudoambigrammatic viruses
Name or GenBank accession		Coverage (percentage)
	SalaUV-NL1 SL 1-27 ORF RdRp	SalaUV-NL1 SL 1 -27ORF-N	SalaUV-NL1 SS 1-27 ORF-Upp-SS1	MF190051.1	MN617082.1	MN617057.1	MN617044.1	MN617045.1	MN617051.1	MN617062.1 (-)	MN617062.1 (+)	ON125108.1	OP263035.1	ON746425.1	MW648542.1	MW648544.1	MW648545.1	OQ463839.1	OQ463850.1	MN548095.1	MN548100.1	MK507779.1	MN803432.1	OQ862568.1	MK628543.1 (-)	MK628543.1 (+)	MT925635.1
SalaUV-NL1 SL 1-27 (+)ORF-RdRp		0	0	94	0	66	65	74	44	0	67	67	67	31	17	25	54	57	88	66	66	68	74	53	0	0	59
SalaUV-NL1 SL 1-27 (-)ORF	0		0	0	0	0	0	0	0	0	0	0	0	0	0	0	0	0	0	0	0	0	0	0	0	0	0
SalaUV-NL1 SS 1-27 ORF-Upp-SS1	0	0		0	0	0	0	0	0	0	0	0	0	0	0	0	0	0	0	0	0	0	0	0	0	0	0
MF190051.1	34.544	0	0		67	68	`	74	60	0	67	69	68	35	19	20	62	68	68	68	63	67	69	68	0	0	68
MN617082.1	0	0	0	28.387		99	99	93	99	0	99	60	91	38	40	34	83	99	99	99	72	91	80	99	0	0	99
MN617057.1	28.323	0	0	28.277	34.493		89	99	90	0	97	75	94	37	40	32	83	90	89	100	73	0	68	90	0	0	88
MN617044.1	27.781	0	0	28.923	39.136	35.798		92	99	0	98	73	90	35	39	36	78	98	99	91	73	88	68	98	0	0	89
MN617045.1	27.06	0	0	27.727	38.14	36.159	37.994		92	0	98	74	93	38	41	35	84	91	93	99	74	92	72	91	0	0	89
MN617051.1	29.504	0	0	31.583	43.157	36.81	37.309	37.68		0	99	72	89	39	39	37	79	98	99	90	73	88	58	98	0	0	98
MN617062.1 (-)	0	0	0	0	0	0	0	0	0		0	0	0	0	0	0	0	0	0	0	0	0	0	0	0	0	0
MN617062.1 (+)	27.601	0	0	27.75	34.887	35.563	34.131	36.311	35.442	0		71	97	38	30	30	81	98	99	97	74	81	71	98	0	0	97
ON125108.1	27.073	0	0	27.347	32.221	31.7	33.851	30.331	31.301	0	32.167		69	30	22	30	60	75	73	73	64	74	67	74	0	0	73
OP263035.1	27.233	0	0	29.627	35.499	34.462	36.135	35.824	35.519	0	33.75	32.103		38	33	33	80	90	90	93	71	90	77	90	0	0	89
ON746425.1	32.626	0	0	32.769	50.685	42.074	44.697	42.343	75.538	0	41.752	37.725	41.497		0	17	99	99	94	93	99	95	88	96	0	0	37
MW648542.1	25.917	0	0	27.313	29.682	29.709	29.933	38.847	30.795	0	33.333	29.32	31.854	0		66	99	96	96	99	35	77	49	96	0	0	40
MW648544.1	27.429	0	0	33.621	38.491	36.653	34.397	36.737	36.916	0	35.461	30.917	33.064	50.327	27.948		91	91	99	88	64	99	78	91	0	0	36
MW648545.1	30.121	0	0	28.317	37.323	36.651	37.806	44.654	37.151	0	37.165	32.009	36.277	40.202	47.351	34.236		93	94	100	69	98	74	93	0	0	78
OQ463839.1	29.643	0	0	28.317	37.721	35.398	37.44	35.629	36.554	0	32.882	30.557	35.798	44.205	29.517	39.948	36.648		99	90	65	93	69	100	0	0	97
OQ463850.1	25.665	0	0	28.651	38.512	35.938	53.438	36.174	37.179	0	34.191	30.626	36.595	44.498	29.67	34.727	37.901	36.835		90	66	88	58	99	0	0	98
MN548095.1	28.385	0	0	28.34	34.58	99.779	36.11	36.14	36.81	0	35.475	31.761	34.508	42.124	29.709	36.653	36.894	35.398	35.986		73	0	68	90	0	0	88
MN548100.1	28.802	0	0	30.595	39.207	40.452	39.553	46.283	39.464	0	38.398	32.81	39.471	42.356	61.093	40.659	57.311	42.017	42.346	40.451		91	85	87	0	0	68
MK507779.1	27.969	0	0	30.557	38.038	36.017	36.446	37.771	36.81	0	37.434	32.084	36.506	43.427	33.054	36.675	37.718	35.198	35.804	36.063	42.527		63	85	0	0	81
MN803432.1	29.05	0	0	28.788	27.374	30	29.297	29.594	31.791	0	28.093	28.85	28.674	34.336	25.806	27.886	31.721	29.401	30.643	30	31.638	30.18		67	0	0	68
OQ862568.1	28.61	0	0	28.2	37.809	35.498	37.325	36.389	36.419	0	33.073	30.115	35.711	45.093	29.877	39.433	36.41	93.736	36.648	35.498	42.287	34.802	29.63		0	0	97
MK628543.1 (-)	0	0	0	0	0	0	0	0	0	0	0	0	0	0	0	0	0	0	0	0	0	0	0	0		0	0
MK628543.1 (+)	0	0	0	0	0	0	0	0	0	0	0	0	0	0	0	0	0	0	0	0	0	0	0	0	0		0
MT925635.1	28.61	0	0	34.9	35.66	34.75	35.88	35.33	34.09	0	31.64	29.91	33.24	40.86	27.69	47.93	33.87	33.68	33.61	34.7	37.33	36.54	29.32	33.44	0	0
	Similarity (percentage)
* Percentages > 40% are highlighted in red
