## Supplemental Table ST2 for "Extreme GC3 Codon Bias in a Novel Brown Seaweed Virus Results in Pseudoambigrammatic Characteristics"

### Sheet: Table ST2
Supplemental Table ST2. Amino acid composition of putative SalaUV-NL1 proteins
		SalaUV-NL1 1-27 SL				SalaUV-NL1 1-27 SS
		RdRp (+)ORF		(-)ORF		Upp-SS1		Upp-SS2
Amino acid		#	%	#	&	#	%	#	&
Ala	(A)	144	0.063	90	0.039	26	0.079	15	0.092
Arg	(R)	119	0.052	173	0.075	14	0.043	2	0.012
Asn	(N)	97	0.042	5	0.002	13	0.04	6	0.037
Asp	(D)	144	0.063	152	0.066	25	0.076	8	0.049
Cys	(C)	27	0.012	1	0	5	0.015	1	0.006
Gln	(Q)	48	0.021	118	0.051	12	0.037	0	0
Glu	(E)	190	0.083	151	0.065	21	0.064	3	0.018
Gly	(G)	104	0.045	336	0.145	12	0.037	0	0
His	(H)	35	0.015	264	0.114	3	0.009	1	0.006
Ile	(I)	112	0.049	6	0.003	12	0.037	0	0
Leu	(L)	159	0.069	430	0.186	25	0.076	32	0.196
Lys	(K)	192	0.084	5	0.002	26	0.079	4	0.025
Met	(M)	161	0.07	2	0.001	17	0.052	4	0.025
Phe	(F)	112	0.049	4	0.002	16	0.049	13	0.08
Pro	(P)	63	0.027	199	0.086	16	0.049	7	0.043
Ser	(S)	187	0.081	8	0.003	27	0.082	37	0.227
Thr	(T)	144	0.063	1	0	18	0.055	14	0.086
Trp	(W)	14	0.006	0	0	8	0.024	3	0.018
Tyr	(Y)	83	0.036	16	0.007	10	0.03	0	0
Val	(V)	161	0.07	356	0.154	22	0.067	13	0.08
* Percentage <1% in red
