## Supplemental Table ST3 for "Extreme GC3 Codon Bias in a Novel Brown Seaweed Virus Results in Pseudoambigrammatic Characteristics"

### Sheet: Table ST3
Supplemental Table ST3. Annotation of the sRNA-seq contigs with the highest co-presence compared to the SalaUV-NL1 contigs
	Co-presence with contig 1 (SalaUV-NL1 SL)				Co-presence with contig 6 (SalaUV-NL1 SS)
Order	Contig	Length	Name	Correlation	Contig	Length	Name	Correlation
1	98	692	SalaUV-NL1 SL	0.997648	98	692	SalaUV-NL1 SL	0.948628
2	6	2136	SalaUV-NL1 SS	0.943732	1	6426	SalaUV-NL1 SL	0.943732
3	685	271	Saccharina japonica U-linked SDR genomic sequence BAC669-A11	0.901814	480	320	Ectocarpus sp. Unnamed protein	0.927785
4	364	379	Saccharina japonica U-linked SDR genomic sequence BAC669-A11	0.87321	109	653	Saccharina japonica U-linked SDR genomic sequence BAC669-A11	0.922175
5	956	232	Saccharina longissima plastid, gene Ycf16	0.873096	685	271	Saccharina japonica U-linked SDR genomic sequence BAC669-A11	0.920394
6	152	572	Saccharina japonica U-linked SDR genomic sequence BAC652-P6	0.863572	1032	222	Saccharina latissima unidentified transcriptome contig	0.894902
7	951	232	Saccharina japonica U-linked SDR genomic sequence BAC652-P6	0.854039	364	379	Saccharina japonica U-linked SDR genomic sequence BAC669-A11	0.891067
8	319	401	Saccharina latissima unidentified transcriptome contig	0.83775	179	522	Saccharina japonica U-linked SDR genomic sequence BAC669-A11	0.885561
9	1170	207	?	0.837591	568	298	Cognaticolwellia beringensis	0.878314
10	469	323	Ectocarpus siliculosus Acyl-CoA dehydrogenase	0.830771	425	346	Saccharina japonica vanadium-dependent bromoperoxidase	0.869376
11	568	298	Cognaticolwellia beringensis	0.830438	1121	212	?	0.861133
12	288	423	Saccharina latissima unidentified transcriptome contig	0.82777	155	569	Saccharina japonica heat shock protein 70 (hsp70) gene	0.860164
