## Supplemental Table ST4 for "Extreme GC3 Codon Bias in a Novel Brown Seaweed Virus Results in Pseudoambigrammatic Characteristics"

### Sheet: Table ST4
Supplemental Table ST4. Comparison of sRNAs coverage and RNA plus protein sequence similarities of SalaUV-NL1 variants
		SalaUV-NL1 SL						SalaUV-NL1 SS								GenBank accession
			sRNA	Similarity to 1-27		Similarity to 1-16			sRNA	Similarity to 1-27		Similarity to 1-16			SalaUV-NL1 variant
SampleID	Variant	# of reads	coverage	RNA	Protein	RNA	Protein	# of reads	coverage	RNA	Protein	RNA	Protein			RNA	Protein
S09	1-9	5411	99.264	97.92	98.13	99.87	99.91	4423	99.8113	96.56	93.9	99.39	100		SalaUV-NL1 1-16 SL	PQ834485	XNO23793.1
S11	1-11	6699	99.8868	97.82	98.08	99.92	99.87	5989	99.7642	96.7	93.9	99.81	100		SalaUV-NL1 1-27 SL	PQ834486	XNO23795.1
S12	1-12	8781	99.6603	97.86	98.13	99.9	99.91	8557	100	96.37	93.9	99.67	100		SalaUV-NL1 2-1 SL	PQ834487	XNO23797.1
S14	1-14	10144	99.8585	97.83	98.13	99.96	99.91	9161	100	96.6	93.9	99.72	100		SalaUV-NL1 1-16 SS	PQ834488	XNO23799.1
S15	1-15	6133	99.1507	97.89	98.13	99.87	99.91	6112	99.5755	96.51	94.21	99.72	99.7		SalaUV-NL1 1-27 SS	PQ834489	XNO23801.1
S16	1-16	9931	100	97.82	98.13	x	x	9768	100	96.65	93.9	x	x		SalaUV-NL1 2-1 SS	PQ834490	XNO23803.1
Average NL-South		7849.83	99.6367	97.8567	98.1217	99.904	99.902	7335	99.8585	96.565	93.9517	99.662	99.94
S26	1-26	1545	94.9045	98.16	98.74	97.93	98.3	2094	98.7264	96.75	93.9	96.42	96.04
S27	1-27	14509	100	x	x	97.82	98.13	6665	100	x	x	96.65	93.9
S2-1*	2-1		99.9	99.3	98.1	97.8	99.5		99.2	95.9	93.9	98.6	100
* RNA-seq, & SalaUV-NL1 sequences of isolates 2-1 and 2-2 are identical
