## Supplemental Table ST5 for "Extreme GC3 Codon Bias in a Novel Brown Seaweed Virus Results in Pseudoambigrammatic Characteristics"

### Sheet: Table ST5
Supplemental Table ST5. Examples of true ambigrammatic viruses
	GenBank	Sequence	(+)ORF					(-)ORF					ORFs overlap
Description	accession	length	Start	End	CG content*	GC3**	ENC***	Start	End	CG content*	GC3**	ENC***	#	%
Zhejiang mosquito virus 3 strain mosWSB69828	MF176344.1	3205	38	3203	0.640872	0.678673	48.1228	16	3178	0.641163	0.693548	50.2688	3153	0.983775
Aedes japonicus narnavirus 1 Japan genes for hypothetical protein, RdRp-like protein	LC567882.1	3144	52	3130	0.59987	0.620858	51.0348	7	3097	0.599482	0.656311	54.3963	3079	0.979326
Ochlerotatus-associated narna-like virus 1 isolate acc_9.10	KF298275.2	3064	7	3049	0.602037	0.617357	49.4065	5	3014	0.601993	0.676969	52.5476	2999	0.978786
MAG: Culex narnavirus 1 isolate CMS001_054_ALCO	MW434202.1	3107	54	3105	0.629423	0.659784	47.2064	40	3064	0.62843	0.69246	50.8716	3015	0.970389
Puccinia striiformis virus 5 putative RdRp gene	ON040903.1	2676	7	2638	0.489362	0.494869	53.5284	7	2626	0.49084	0.539519	53.421	2588	0.967115
Cowpea aphid-borne mosaic virus isolate RR4 polyprotein gene	KM655833.2	9465	76	9235	0.519869	0.638388	26.7134	238	9409	0.519516	0.562316	20.4227	9153	0.967036
Erysiphe necator associated narnavirus 20 isolate PMS14_10, complete genome	MN605433.1	2878	61	2836	0.555115	0.571892	54.2348	38	2849	0.55441	0.598719	53.539	2776	0.964559
MAG: Sanya scirpophaga incertulas narnavirus 1 isolate SHMSY195	MZ209955.1	3107	240	3099	0.616084	0.657922	49.4912	1	3064	0.616841	0.670911	51.2247	2860	0.920502
MAG: Sanya narnavirus 2 isolate DMSY224	MZ209862.1	2912	1	2911	0.607351	0.648454	50.5619	186	2862	0.611879	0.659193	53.1211	2677	0.919299
MAG: Narnaviridae sp. isolate 126-k141_21016 putative RdRp gene	MZ680131.1	2841	235	2839	0.650288	0.710829	47.9269	55	2803	0.650418	0.687773	48.7015	2553	0.898627
Haverford narna-like virus strain GudgUn_DN53489 hypothetical protein and RdRp genes	MT129703.1	2860	236	2858	0.597789	0.629291	50.6723	91	2827	0.599927	0.651316	51.1207	2535	0.886364
MAG: Hytton narna-like virus isolate k119_17837 RdRp gene	ON860453.1	3140	116	3140	0.589091	0.60119	47.9283	251	3065	0.58579	0.653518	53.169	2775	0.883758
Hubei narna-like virus 21 strain QCM13322 hypothetical protein and RdRp genes	KX883539.1	2892	344	2882	0.611264	0.63948	49.9017	3	2853	0.606805	0.666316	51.4328	2539	0.877939
MAG: Grapevine-associated narna-like virus 13 RNA-dependent RNA polymerase gene	MW648491.1	2683	56	2681	0.544554	0.610286	55.0975	301	2659	0.549809	0.577608	55.1513	2328	0.867685
Plasmopara viticola lesion associated narnavirus 41 isolate DMS6_DN30056 RdRp gene	MN539858.1	2539	7	2536	0.516996	0.488731	51.0021	311	2501	0.519854	0.608219	54.7626	2191	0.862938
Beihai narna-like virus 24 strain BHXG26712 hypothetical protein and RdRp genes	KX883500.1	2677	453	2664	0.659132	0.773406	49.9497	6	2631	0.660701	0.664	44.1888	2212	0.826298
Puccinia narnavirus B isolate Won	MK231032.1	2517	7	2515	0.499402	0.511962	53.7062	412	2476	0.500726	0.530523	54.2478	2065	0.820421
Lentinula edodes ssRNA mycovirus LeFV-RNA1 gene for polyprotein	AB647256.1	5240	125	5006	0.554486	0.693301	42.9249	326	4472	0.557511	0.561505	42.739	4147	0.791412
Wenling narna-like virus 8 strain WLJQ103992 RdRp polymerase gene	KX883605.1	2714	88	2713	0.637091	0.718857	50.4401	459	2547	0.635232	0.649425	48.1075	2089	0.769713
* CG content < 70%
** GC3 < 80%
*** ENC; Effective number of codons
