## Supplemental Table ST6 for "Extreme GC3 Codon Bias in a Novel Brown Seaweed Virus Results in Pseudoambigrammatic Characteristics"

### Sheet: Table ST6
Supplemental Table ST6. Codon usage for SalaUV-NL1 segments and variants
Amino	Codon				SalaUV-NL1 SL-(+)ORF RdRp				SalaUV-NL1 SS-(+)no-ends				SalaUV-NL1 SS-(+)ORF Upp-SS1
					1-27		1-16		1-27		1-16		1-27		1-16
acid	complete	1st base	2nd base	3rd base	#	RCU	#	RCU	#	RCU	#	RCU	#	RCU	#	RCU
Ala	GCA	G	C	A	0	0	0	0	2	0.04	0	0	1	0.04	0	0
Arg	AGA	A	G	A	1	0.01	1	0.01	1	0.02	0	0	0	0	0	0
Arg	CGA	C	G	A	0	0	0	0	0	0	0	0	0	0	0	0
Gln	CAA	C	A	A	1	0.02	0	0	0	0	1	0.04	0	0	1	0.08
Glu	GAA	G	A	A	1	0.01	0	0	2	0.02	2	0.03	0	0	0	0
Gly	GGA	G	G	A	1	0.01	0	0	0	0	0	0	0	0	0	0
Ile	ATA	A	T	A	16	0.14	15	0.13	1	0.05	1	0.12	1	0.08	1	0.07
Leu	CTA	C	T	A	0	0	0	0	0	0	0	0.04	0	0	0	0
Leu	TTA	T	T	A	0	0	0	0	0	0	0	0	0	0	0	0
Lys	AAA	A	A	A	3	0.02	0	0	1	0.01	2	0.03	0	0	0	0
Pro	CCA	C	C	A	0	0	0	0	0	0	0	0	0	0	0	0
Ser	TCA	T	C	A	0	0	1	0.01	0	0	0	0	0	0	0	0
Thr	ACA	A	C	A	1	0.01	0	0	0	0	0	0.03	0	0	0	0
Val	GTA	G	T	A	0	0	0	0	1	0.02	1	0.05	0	0	0	0
Ala	GCT	G	C	T	2	0.01	2	0.01	1	0.02	0	0	1	0.04	0	0
Arg	CGT	C	G	T	0	0	0	0	0	0	0	0	0	0	0	0
Asn	AAT	A	A	T	1	0.01	1	0.01	1	0.05	0	0.04	1	0.08	0	0
Asp	GAT	G	A	T	4	0.03	5	0.04	1	0.03	1	0.03	0	0	1	0.05
Cys	TGT	T	G	T	0	0	0	0	0	0	0	0	0	0	0	0
Gly	GGT	G	G	T	1	0.01	0	0	1	0.04	0	0	0	0	0	0
His	CAT	C	A	T	0	0	0	0	0	0	0	0.13	0	0	0	0
Ile	ATT	A	T	T	1	0.01	0	0	0	0	0	0	0	0	0	0
Leu	CTT	C	T	T	3	0.02	0	0	1	0.02	1	0.02	0	0	0	0
Phe	TTT	T	T	T	1	0.01	0	0	3	0.13	1	0.14	1	0.06	0	0
Pro	CCT	C	C	T	0	0	0	0	0	0	0	0	0	0	0	0
Ser	AGT	A	G	T	0	0	0	0	0	0	1	0.02	0	0	0	0
Ser	TCT	T	C	T	4	0.02	2	0.01	0	0	0	0	0	0	0	0
Thr	ACT	A	C	T	2	0.01	0	0	0	0	0	0.03	0	0	0	0
Tyr	TAT	T	A	T	0	0	2	0.02	0	0	0	0	0	0	0	0
Val	GTT	G	T	T	2	0.01	0	0	0	0	0	0	0	0	0	0
Ala	GCC	G	C	C	98	0.68	99	0.7	27	0.48	32	0.52	15	0.58	20	0.65
Arg	CGC	C	G	C	5	0.04	6	0.05	1	0.02	0	0.48	1	0.07	0	0
Asn	AAC	A	A	C	96	0.99	98	0.99	20	0.95	23	0.96	12	0.92	13	1
Asp	GAC	G	A	C	140	0.97	134	0.96	32	0.97	27	0.97	25	1	20	0.95
Cys	TGC	T	G	C	27	1	26	1	7	1	6	1	5	1	5	1
Gly	GGC	G	G	C	32	0.31	31	0.31	9	0.39	7	0.27	4	0.33	6	0.46
His	CAC	C	A	C	35	1	36	1	7	1	7	0.88	3	1	4	1
Ile	ATC	A	T	C	95	0.85	99	0.87	21	0.95	22	0.88	11	0.92	13	0.93
Leu	CTC	C	T	C	39	0.25	41	0.26	13	0.25	12	0.23	10	0.4	9	0.38
Phe	TTC	T	T	C	111	0.99	111	1	21	0.88	25	0.86	15	0.94	16	1
Pro	CCC	C	C	C	41	0.65	42	0.66	12	0.71	13	0.72	11	0.69	12	0.71
Ser	AGC	A	G	C	25	0.13	26	0.14	19	0.33	20	0.35	7	0.26	8	0.32
Ser	TCC	T	C	C	111	0.59	115	0.61	26	0.45	23	0.4	15	0.56	12	0.48
Thr	ACC	A	C	C	86	0.6	91	0.64	23	0.61	23	0.57	11	0.61	11	0.69
Tyr	TAC	T	A	C	83	1	81	0.98	13	1	15	1	10	1	10	1
Val	GTC	G	T	C	56	0.35	55	0.35	21	0.48	21	0.48	12	0.55	11	0.52
Ala	GCG	G	C	G	44	0.31	41	0.29	26	0.46	29	0.48	9	0.35	11	0.35
Arg	AGG	A	G	G	113	0.95	112	0.93	42	0.93	44	0.98	13	0.93	13	1
Arg	CGG	C	G	G	0	0	2	0.02	1	0.02	1	0.02	0	0	0	0
Gln	CAG	C	A	G	47	0.98	49	1	23	1	23	0.96	12	1	12	0.92
Glu	GAG	G	A	G	189	0.99	192	1	90	0.98	88	0.97	21	1	22	1
Gly	GGG	G	G	G	70	0.67	70	0.69	13	0.57	19	0.73	8	0.67	7	0.54
Leu	CTG	C	T	G	65	0.41	65	0.41	17	0.33	17	0.33	9	0.36	9	0.38
Leu	TTG	T	T	G	52	0.33	52	0.33	21	0.4	20	0.38	6	0.24	6	0.25
Lys	AAG	A	A	G	189	0.98	192	1	73	0.99	68	0.97	26	1	24	1
Met	ATG	A	T	G	161	1	163	1	21	1	22	1	17	1	18	1
Pro	CCG	C	C	G	22	0.35	22	0.34	5	0.29	5	0.28	5	0.31	5	0.29
Ser	TCG	T	C	G	47	0.25	46	0.24	13	0.22	13	0.23	5	0.19	5	0.2
Thr	ACG	A	C	G	55	0.38	52	0.36	15	0.39	14	0.38	7	0.39	5	0.31
Trp	TGG	T	G	G	14	1	14	1	12	1	12	1	8	1	8	1
Val	GTG	G	T	G	103	0.64	104	0.65	22	0.5	20	0.48	10	0.45	10	0.48
			absent	<10%	14	31	22	31	18	31	22	28	26	32	29	32
End	TAA	T	A	A	0	0	0	0	1	0.17	1	0.17	0	0	0	0
End	TGA	T	G	A	0	0	0	0	0	0	0	0	0	0	0	0
End	TAG	T	A	G	1	1	1	1	5	0.83	5	0.83	1	1	1	1
