## Supplemental Table ST7 for "Extreme GC3 Codon Bias in a Novel Brown Seaweed Virus Results in Pseudoambigrammatic Characteristics"

### Sheet: Table ST7
Supplemental Table ST7. Extended summary of GenBank virus sequences with extreme CG3 codon bias.
	GenBank				****				3rd base of codon in ORF									All nucleotides in ORF						Host
	accession		Genome	Virus	Ambi-	Size			#				Percentage 3rd base					#				ORF GC	*****				# ORFs
Description	Genome	Protein	type	type	grammatic	Sequence	ORF	Protein	A	C	G	T	A	C	G	T	GC3	A	C	G	T	content	ENC	Division	Species	GC3	analyzed
Saccharina latissima unclassified virus NL1, Segment L**	PQ834486	XNO23795.1	(-)RNA	Unclassified	+/- ambi	7065	6954	2296	24	1080	1172	21	0.010453	0.470383	0.510453	0.00914634	0.980836	1659	1851	2204	1177	0.583118	32	Ochrophyta	Saccharina latissima	0.631	6330
Saccharina latissima unclassified virus NL1, Segment S**	PQ834489	XNO23801.1	(-)RNA	Unclassified	-	2129	987	328	2	167	157	3	0.00609756	0.509146	0.478659	0.00914634	0.987805	219	298	309	161	0.614995	30	Ochrophyta	Saccharina latissima	0.631	6330
Barns Ness serrated wrack bunya/phlebo-like virus 1 isolate C71 segment L	MF190051.1	ASM94096.1	RNA	Narnaviridae	-	6977	6774	2270	11	1061	1186	0	0.00484581	0.467401	0.522467	0	0.989868	1585	1855	2204	1130	0.599203	27	Ochrophyta	Fucus serratus	0.5828	5410
Botrytis cinerea negative-stranded RNA virus 6 isolate BCI11_DN2250	MN617082.1	QJT73694.1	(-) RNA	Negarnaviricota	-	7071	6777	2258	1	1092	1164	2	0.00044287	0.483614	0.5155	0.00088574	0.999114	1819	1702	2013	1243	0.548178	26.0972	Ascomycota	Botrytis cinerea	0.461105	8214
Erysiphe necator associated negative-stranded RNA virus 11 iso. PMS5_221	MN617057.1	QJW70359.1	(-) RNA	Negarnaviricota	-	6883	6823	2265	31	1062	1166	7	0.0136865	0.468874	0.51479	0.00309051	0.983664	1887	1698	1983	1230	0.539499	27.7644	Ascomycota	Erysiphe necator	0.380742	17
Erysiphe necator associated negative-stranded RNA virus 13 isolate PMS10_DN26700	MN617044.1	QJW70346.1	(-) RNA	Negarnaviricota	-	6961	6837	2278	10	1104	1164	1	0.00438982	0.484636	0.510975	0.000438982	0.99561	1832	1726	1968	1311	0.540295	26.6558	Ascomycota	Erysiphe necator	0.380742	17
Erysiphe necator associated negative-stranded RNA virus 14 iso. PMS11_DN23820	MN617045.1	QJW70347.1	(-) RNA	Negarnaviricota	-	6866	6759	2252	15	1049	1183	6	0.00666075	0.465808	0.525311	0.0026643	0.991119	1815	1652	2026	1266	0.544163	24.0958	Ascomycota	Erysiphe necator	0.380742	17
Erysiphe necator associated negative-stranded RNA virus 15 isolate PMS3_151	MN617051.1	QJW70353.1	(-) RNA	Negarnaviricota	-	7116	6861	2286	83	1066	1057	81	0.036308	0.466317	0.46238	0.0354331	0.928696	1875	1705	1901	1380	0.525579	32.6486	Ascomycota	Erysiphe necator	0.380742	17
Erysiphe necator associated negative-stranded RNA virus 16 iso. PMS5_DN9409 RdRp gene*	MN617062.1	QJW70364.1***	(-) RNA	Negarnaviricota	ambi	6957	6807	2268	6	1079	1184	0	0.0026455	0.47575	0.522046	0	0.997795	1781	1735	2109	1182	0.564713	26.007	Ascomycota	Erysiphe necator	0.380742	17
Freshwater macrophyte associated bunya-like virus 1 isolate Neg_138	ON125108.1	UQZ09544.1	RNA	Bunyavirales	-	6786	6615	2204	7	978	1218	2	0.00317604	0.443739	0.552632	0.000907441	0.99637	1767	1498	2069	1281	0.539229	24.3448	various	various	x	x
Heterobasidion irregulare negative-stranded RNA virus 1 strain 57002**	OP263035.1	WEY04120.1	(-) RNA	Negarnaviricota	-	7043	6873	2290	22	1147	1111	11	0.00960699	0.500873	0.485153	0.00480349	0.986026	1830	1762	2021	1260	0.550415	26.8036	Basidiomycota	Heterobasidion irregulare	0.62304	9501
MAG: Baoding Narna tick virus 1 isolate TIGMIC 1	ON746425.1	UYL95373.1	RNA	Narnaviridae	-	2700	2649	900	17	406	450	10	0.0188889	0.451111	0.5	0.0111111	0.951111	698	658	774	521	0.540581	28.6028	Arthropoda	Haemaphysalis longicornis	0.641448	6068
MAG: Grapevine-associated mycobunya-like virus 1 RdRp gene	MW648542.1	QXN75452.1	RNA	Bunyavirales	-	2697	2643	880	4	418	459	0	0.00454545	0.475	0.521591	0	0.996591	723	642	766	512	0.532728	26.4957	Angiosperms	Vitis vinifera	0.466661	7839
MAG: Grapevine-associated mycobunya-like virus 3 RdRp gene*	MW648544.1	QXN75454.1	RNA	Bunyavirales	-	2582	2542	847	2	437	407	1	0.00236128	0.515939	0.480519	0.00118064	0.996458	659	675	721	487	0.549174	26.4744	Angiosperms	Vitis vinifera	0.466661	7839
MAG: Grapevine-associated mycobunya-like virus 4 RdRp gene	MW648545.1	QXN75455.1	RNA	Bunyavirales	-	5663	5529	1842	17	849	977	0	0.0092291	0.460912	0.530402	0	0.991314	1501	1341	1616	1071	0.534816	26.161	Angiosperms	Vitis vinifera	0.466661	7839
MAG: Trichoderma gamsii negative-stranded virus 1 isolate 23-40 segment RNA1	OQ463839.1	WGH72968.1	(-) RNA	Mononegavirales	(ambi)	6902	6804	2267	2	1158	1107	1	0.000882223	0.510807	0.488311	0.000441112	0.999118	1726	1836	1995	1247	0.563051	26.185	Ascomycota	Trichoderma gamsii	0.580404	9912
MAG: Trichoderma harzianum negative-stranded virus 1 isolate 4-28 segment RNA1	OQ463850.1	WGH72993.1	(-) RNA	Mononegavirales	-	7061	6810	2269	7	1066	1195	2	0.00308506	0.46981	0.526664	0.000881446	0.996474	1841	1666	2025	1278	0.541997	26.6613	Ascomycota	Trichoderma harzianum	0.57855	9706
Plasmopara viticola lesion ass. mycobunyavirales-like virus 2 iso. DMS3_DN37111 RdRp gene	MN548095.1	QGY72639.1	RNA	Bunyavirales	-	6881	6798	2265	33	1057	1168	8	0.0145695	0.466667	0.515673	0.00353201	0.98234	1890	1695	1985	1228	0.541336	27.533	Oomycota	Plasmopara viticola	0.563886	218
Plasmopara viticola lesion associated mycobunyavirales-like virus 7 iso. DMG-G_DN39093*	MN548100.1	QGY72644.1	RNA	Bunyavirales	-	5020	4917	1639	4	806	829	0	0.00244051	0.491763	0.505796	0	0.997559	1341	1227	1415	935	0.53732	26.5181	Oomycota	Plasmopara viticola	0.563886	218
Rhizoctonia solani bunya/phlebo-like virus 1 isolate BR3 RdRp gene	MK507779.1	QDW81309.1	RNA	Bunyavirales	(ambi)	7804	7543	2513	38	1152	1295	29	0.0151214	0.458416	0.51532	0.01154	0.973737	2067	1827	2315	1333	0.549118	27.6612	Basidiomycota	Rhizoctonia solani	0.531711	7848
Schistocephalus solidus bunya-like virus isolate SsBV-SsPool segment L	MN803432.1	QJD26146.1	RNA	Bunyavirales	-	6533	6465	2154	86	963	1040	66	0.0399257	0.447075	0.482823	0.0306407	0.929898	1639	1631	1963	1232	0.555916	27	Platyhelminthes	Schistocephalus solidus	x	x
Suillus luteus associated bunya-like virus 5 isolate SlaBV5 RdRp gene	OQ862568.1	WLK77444.1	RNA	Bunyavirales	-	6952	6804	2267	2	1137	1127	2	0.000882223	0.501544	0.497133	0.000882223	0.998677	1735	1810	2007	1252	0.560994	27.4043	Basidiomycota	Suillus luteus	0.542594	199
Culex narnavirus 1 isolate CxNV1	MK628543.1	QBR53296.1	RNA	Narnaviridae	ambi	3324	3090	1029	143	335	345	207	0.13897	0.325559	0.335277	0.201166	0.660836	540	949	988	613	0.626861	61	Arthropod	Culex tarsalis	0.621847	1277
* partial sequence
** sequence contains 5' and 3' panhandle motifs
*** The protein sequence is not the RdRp protein, but the (-)ORF protein
**** (ambi) is small ambigrammatic ORF
***** ENC; Effective number of codons
