## Supplemental Table ST8 for "Extreme GC3 Codon Bias in a Novel Brown Seaweed Virus Results in Pseudoambigrammatic Characteristics"

### Sheet: Table ST8
Supplemental Table ST8. Codon usage bias (CUB) for CG3 rich virus genomes that display pseudoambigramatic characteristics*
aa	codon	3rd base	SalaUV-NL1	MF190051.1	MN617082.1	MN617057.1	MN617044.1	MN617045.1	MN617051.1	MN617062.1	ON125108.1	OP263035.1	ON746425.1	MW648542.1	MW648544.1	MW648545.1	OQ463839.1	OQ463850.1	MN548095.1	MN548100.1	MK507779.1	MN803432.1	OQ862568.1	MK628543.1
Ala	GCG	G	0.31	0.5	0.42	0.41	0.45	0.42	0.28	0.38	0.48	0.37	0.3	0.56	0.23	0.41	0.4	0.36	0.42	0.34	0.37	0.44	0.32	0.32
	GCA	A	0	0	0	0	0	0	0	0	0.01	0	0	0	0	0	0	0	0	0	0	0.04	0	0.2
	GCT	T	0.01	0	0	0.01	0	0	0.04	0	0	0	0.03	0	0.05	0	0	0	0	0	0	0.03	0	0.22
	GCC	C	0.68	0.5	0.58	0.58	0.55	0.58	0.68	0.63	0.51	0.63	0.67	0.44	0.73	0.59	0.6	0.64	0.58	0.66	0.63	0.49	0.68	0.26
Cys	TGT	T	0	0	0	0	0	0	0.06	0	0	0	0	0	0	0	0	0	0	0	0	0.06	0	0.36
	TGC	C	1	1	1	1	1	1	0.94	1	1	1	1	1	1	1	1	1	1	1	1	0.94	1	0.64
Asp	GAT	T	0.03	0	0.01	0.01	0.01	0	0.06	0	0	0.01	0.02	0	0	0	0	0	0.01	0	0.02	0.11	0	0.38
	GAC	C	0.97	1	0.99	0.99	0.99	1	0.94	1	1	0.99	0.98	1	1	1	1	1	0.99	1	0.98	0.89	1	0.62
Glu	GAG	G	0.99	1	0.99	1	1	1	0.97	1	1	0.99	1	1	1	0.99	1	1	1	1	0.97	0.93	1	0.61
	GAA	A	0.01	0	0.01	0	0	0	0.03	0	0	0.01	0	0	0	0.01	0	0	0	0	0.03	0.07	0	0.39
Phe	TTT	T	0.01	0	0	0.01	0	0	0.05	0	0	0.02	0	0	0	0	0	0	0.02	0	0.01	0.09	0	0.27
	TTC	C	0.99	1	1	0.99	1	1	0.95	1	1	0.98	1	1	1	1	1	1	0.98	1	0.99	0.91	1	0.73
Gly	GGG	G	0.67	0.73	0.65	0.66	0.49	0.53	0.72	0.67	0.85	0.71	0.53	0.62	0.63	0.81	0.54	0.67	0.64	0.62	0.73	0.6	0.66	0.21
	GGA	A	0.01	0	0	0	0	0	0.02	0	0	0	0.03	0	0.03	0	0	0.02	0	0	0.03	0.03	0	0.23
	GGT	T	0.01	0	0	0	0	0	0.02	0	0	0	0	0	0	0	0	0	0	0	0	0.01	0	0.22
	GGC	C	0.31	0.27	0.35	0.34	0.51	0.47	0.25	0.33	0.15	0.29	0.43	0.38	0.33	0.19	0.46	0.32	0.36	0.38	0.24	0.36	0.34	0.34
His	CAT	T	0	0	0	0	0	0	0.1	0	0	0	0	0	0	0	0	0	0	0	0.06	0.05	0	0.43
	CAC	C	1	1	1	1	1	1	0.9	1	1	1	1	1	1	1	1	1	1	1	0.94	0.95	1	0.57
Ile	ATA	A	0.14	0.09	0	0.23	0.06	0.1	0.31	0.04	0.05	0.1	0.34	0.07	0.02	0.12	0.01	0.02	0.25	0.03	0.1	0.15	0.01	0.14
	ATT	T	0.01	0	0.01	0.01	0	0	0.09	0	0.01	0.01	0.02	0	0	0	0	0	0.01	0	0.02	0.05	0	0.36
	ATC	C	0.85	0.91	0.99	0.76	0.94	0.9	0.6	0.96	0.94	0.89	0.64	0.93	0.98	0.88	0.99	0.98	0.74	0.97	0.88	0.8	0.99	0.5
Lys	AAG	G	0.98	1	1	1	1	1	0.96	1	1	1	0.99	1	1	1	1	1	1	1	0.98	0.95	1	0.74
	AAA	A	0.02	0	0	0	0	0	0.04	0	0	0	0.01	0	0	0	0	0	0	0	0.02	0.05	0	0.26
Leu	TTG	G	0.33	0.18	0.65	0.6	0.63	0.53	0.58	0.52	0.83	0.55	0.65	0.59	0.7	0.67	0.46	0.69	0.57	0.61	0.51	0.41	0.49	0.19
	TTA	A	0	0	0	0	0	0	0.04	0	0	0.01	0	0	0	0	0	0	0	0.01	0	0.04	0	0
	CTG	G	0.41	0.51	0.21	0.22	0.18	0.35	0.26	0.31	0.11	0.22	0.18	0.23	0.19	0.18	0.24	0.25	0.23	0.24	0.27	0.3	0.29	0.36
	CTA	A	0	0	0	0	0	0.01	0	0	0	0	0	0	0	0	0	0	0	0	0	0.03	0	0
	CTT	T	0.02	0	0	0	0	0	0.02	0	0	0.01	0	0	0	0	0	0	0	0	0	0.01	0	0.17
	CTC	C	0.25	0.31	0.14	0.19	0.18	0.11	0.11	0.17	0.06	0.21	0.17	0.18	0.12	0.15	0.3	0.06	0.2	0.14	0.21	0.21	0.21	0.27
Met	ATG	G	1	1	1	1	1	1	1	1	1	1	1	1	1	1	1	1	1	1	1	1	1	1
Asn	AAT	T	0.01	0	0	0	0	0.01	0.06	0	0.01	0.01	0.04	0	0	0	0	0	0.01	0	0.03	0.03	0	0.5
	AAC	C	0.99	1	1	1	1	0.99	0.94	1	0.99	0.99	0.96	1	1	1	1	1	0.99	1	0.97	0.97	1	0.5
Pro	CCG	G	0.35	0.41	0.41	0.62	0.47	0.5	0.38	0.59	0.62	0.38	0.33	0.63	0.38	0.71	0.63	0.57	0.58	0.5	0.39	0.44	0.51	0.37
	CCA	A	0	0	0	0	0	0	0.02	0	0	0	0	0	0	0.04	0	0	0	0	0.02	0.04	0	0.09
	CCT	T	0	0	0	0	0	0	0.04	0	0	0.02	0.06	0	0	0	0	0	0	0	0.03	0.07	0	0.29
	CCC	C	0.65	0.59	0.59	0.38	0.53	0.5	0.56	0.41	0.38	0.6	0.61	0.37	0.62	0.25	0.37	0.43	0.42	0.5	0.56	0.46	0.49	0.24
Gln	CAG	G	0.98	1	1	0.98	1	1	0.98	1	1	0.98	1	1	1	1	1	1	0.98	1	1	0.92	1	0.63
	CAA	A	0.02	0	0	0.02	0	0	0.02	0	0	0.02	0	0	0	0	0	0	0.02	0	0	0.08	0	0.38
Arg	AGG	G	0.95	0.93	0.97	0.91	0.98	0.96	0.84	0.96	0.96	0.93	1	0.98	0.82	0.93	0.95	0.95	0.92	0.96	0.96	0.85	0.95	0.06
	AGA	A	0.01	0	0	0	0	0	0.05	0	0	0.02	0	0	0	0	0	0.01	0	0	0.02	0.06	0	0.06
	CGG	G	0	0.04	0.03	0.08	0	0.02	0.03	0.03	0.01	0.01	0	0.02	0.15	0.06	0.01	0.03	0.07	0.01	0.02	0.05	0.03	0.19
	CGA	A	0	0	0	0	0	0	0.01	0	0	0	0	0	0	0	0	0	0	0	0	0	0	0.14
	CGT	T	0	0	0	0	0	0	0	0	0	0	0	0	0	0	0	0	0	0	0	0	0	0.2
	CGC	C	0.04	0.03	0	0.01	0.02	0.02	0.07	0.01	0.02	0.05	0	0	0.03	0.01	0.04	0.01	0.01	0.03	0.01	0.04	0.02	0.34
Ser	AGT	T	0	0	0	0	0	0.01	0	0	0	0	0	0	0	0	0	0	0	0	0	0	0	0.05
	AGC	C	0.13	0.2	0.23	0.19	0.08	0.22	0.24	0.21	0.31	0.35	0.17	0.25	0.28	0.23	0.26	0.25	0.2	0.3	0.29	0.33	0.25	0.14
	TCG	G	0.25	0.3	0.34	0.34	0.31	0.31	0.24	0.28	0.25	0.25	0.33	0.31	0.17	0.28	0.36	0.28	0.35	0.29	0.28	0.24	0.28	0.27
	TCA	A	0	0	0	0	0	0	0.01	0	0	0	0	0	0	0	0	0	0	0	0	0.03	0	0
	TCT	T	0.02	0	0	0	0	0	0.04	0	0	0	0.04	0	0	0	0	0.01	0	0	0.01	0.04	0	0.17
	TCC	C	0.59	0.5	0.44	0.47	0.61	0.46	0.47	0.51	0.44	0.4	0.46	0.44	0.55	0.48	0.38	0.47	0.45	0.41	0.42	0.35	0.47	0.38
Thr	ACG	G	0.38	0.52	0.45	0.41	0.38	0.48	0.18	0.38	0.49	0.26	0.44	0.47	0.28	0.46	0.3	0.41	0.43	0.35	0.43	0.42	0.32	0.33
	ACA	A	0.01	0	0	0	0	0	0.03	0	0	0	0	0	0	0	0	0.01	0	0	0.04	0.03	0	0.12
	ACT	T	0.01	0	0	0.02	0	0	0.08	0	0	0.01	0	0	0	0	0.01	0.01	0.01	0	0.04	0.03	0	0.21
	ACC	C	0.6	0.48	0.55	0.57	0.62	0.52	0.72	0.62	0.51	0.73	0.56	0.53	0.72	0.54	0.69	0.58	0.57	0.65	0.5	0.53	0.68	0.35
Val	GTG	G	0.64	0.53	0.56	0.43	0.56	0.64	0.46	0.6	0.64	0.57	0.5	0.67	0.45	0.6	0.48	0.58	0.45	0.58	0.53	0.56	0.57	0.22
	GTA	A	0	0	0	0	0	0	0.05	0	0	0.01	0	0	0	0	0.01	0	0	0	0	0.01	0	0.19
	GTT	T	0.01	0	0	0	0	0.02	0.08	0	0	0.01	0.02	0	0	0	0	0	0	0	0.01	0.02	0	0.2
	GTC	C	0.35	0.47	0.44	0.57	0.44	0.34	0.41	0.4	0.36	0.42	0.48	0.33	0.55	0.4	0.51	0.42	0.55	0.42	0.47	0.41	0.43	0.39
Trp	TGG	G	1	1	1	1	1	1	1	1	1	1	1	1	1	1	1	1	1	1	1	1	1	1
Tyr	TAT	T	0	0	0	0	0	0	0.02	0	0	0.01	0	0	0	0	0	0	0	0	0.04	0.05	0.01	0.08
	TAC	C	1	1	1	1	1	1	0.98	1	1	0.99	1	1	1	1	1	1	1	1	0.96	0.95	0.99	0.92
End	TGA	A	0	0	0	0	0	0	0	0	0	0	0	0	0	0	0	0	0	0	0	0	0	0
	TAG	G	1	1	1	1	1	1	1	0	1	0	0	1	0	1	1	1	1	0	1	1	1	0
	TAA	A	0	0	0	0	0	0	0	1	0	1	0	0	0	0	0	0	0	0	0	0	0	1
Correlation				0.989817	0.985772	0.978503	0.984183	0.988552	0.980513	0.891188	0.965254	0.88898	0.931257	0.977367	0.929879	0.97227	0.978451	0.982199	0.98128	0.936942	0.990324	0.986299	0.990945	0.57752
* Values <10% are highlighted in orange
** Values that are present and similar over most virus genomes are highlighted in green
