## Supplemental Table ST9 for "Extreme GC3 Codon Bias in a Novel Brown Seaweed Virus Results in Pseudoambigrammatic Characteristics"

### Sheet: Table ST9
Supplemental Table ST9. Amino acid distribution for RdRp proteins of CG3 rich viruses that display pseudoambigramatic characteristics*
			SalaUV-NL1	MF190051.1	MN617082.1	MN617057.1	MN617044.1	MN617045.1	MN617051.1	MN617062.1	ON125108.1	OP263035.1	ON746425.1	MW648542.1	MW648544.1	MW648545.1	OQ463839.1	OQ463850.1	MN548095.1	MN548100.1	MK507779.1	MN803432.1	OQ862568.1	MK628543.1
Positively charged	Arg	(R)	0.052	0.069	0.047	0.047	0.048	0.044	0.045	0.052	0.039	0.056	0.042	0.049	0.046	0.037	0.045	0.043	0.046	0.041	0.049	0.057	0.045	0.108
	His	(H)	0.015	0.02	0.019	0.016	0.016	0.016	0.018	0.014	0.013	0.021	0.029	0.015	0.022	0.02	0.015	0.016	0.016	0.021	0.019	0.02	0.014	0.014
	Lys	(K)	0.084	0.066	0.095	0.102	0.099	0.094	0.091	0.084	0.104	0.085	0.104	0.092	0.1	0.105	0.09	0.097	0.102	0.101	0.105	0.072	0.09	0.038
Negatively charged	Asp	(D)	0.063	0.069	0.073	0.073	0.066	0.064	0.067	0.069	0.065	0.069	0.066	0.053	0.058	0.067	0.07	0.063	0.073	0.066	0.07	0.06	0.067	0.056
	Glu	(E)	0.083	0.069	0.081	0.084	0.087	0.087	0.077	0.084	0.089	0.079	0.073	0.082	0.07	0.08	0.075	0.084	0.084	0.081	0.094	0.08	0.078	0.054
Polar uncharged	Asn	(N)	0.042	0.044	0.058	0.066	0.063	0.07	0.07	0.06	0.056	0.064	0.054	0.085	0.063	0.06	0.054	0.065	0.065	0.071	0.058	0.046	0.056	0.014
	Gln	(Q)	0.021	0.015	0.023	0.02	0.018	0.02	0.018	0.02	0.017	0.026	0.023	0.019	0.02	0.02	0.026	0.023	0.02	0.023	0.022	0.03	0.026	0.031
	Ser	(S)	0.081	0.089	0.077	0.076	0.091	0.079	0.097	0.079	0.069	0.091	0.086	0.099	0.104	0.09	0.087	0.08	0.076	0.078	0.086	0.075	0.088	0.062
	Thr	(T)	0.063	0.063	0.059	0.06	0.055	0.051	0.051	0.067	0.067	0.05	0.054	0.043	0.055	0.052	0.053	0.064	0.059	0.045	0.045	0.051	0.055	0.051
Special	Cys	(C)	0.012	0.011	0.008	0.008	0.007	0.009	0.007	0.006	0.011	0.008	0.006	0.01	0.011	0.009	0.008	0.011	0.008	0.013	0.006	0.015	0.008	0.014
	Gly	(G)	0.045	0.043	0.033	0.025	0.025	0.028	0.028	0.032	0.027	0.031	0.033	0.024	0.035	0.029	0.033	0.029	0.025	0.024	0.037	0.036	0.031	0.085
	Pro	(P)	0.027	0.03	0.026	0.026	0.022	0.023	0.023	0.022	0.019	0.023	0.02	0.022	0.025	0.026	0.026	0.022	0.026	0.024	0.023	0.026	0.026	0.073
Hydrophobic	Ala	(A)	0.063	0.053	0.027	0.033	0.026	0.032	0.033	0.042	0.037	0.026	0.034	0.02	0.026	0.022	0.037	0.026	0.033	0.029	0.033	0.047	0.036	0.122
	Ile	(I)	0.049	0.052	0.07	0.057	0.061	0.063	0.056	0.06	0.057	0.061	0.049	0.066	0.053	0.065	0.069	0.06	0.057	0.054	0.057	0.073	0.067	0.021
	Leu	(L)	0.069	0.083	0.079	0.083	0.081	0.087	0.093	0.073	0.088	0.086	0.098	0.093	0.081	0.088	0.09	0.093	0.084	0.088	0.082	0.096	0.089	0.11
	Met	(M)	0.07	0.078	0.069	0.068	0.071	0.071	0.062	0.073	0.069	0.061	0.066	0.067	0.068	0.077	0.056	0.064	0.068	0.073	0.061	0.054	0.058	0.017
	Val	(V)	0.07	0.067	0.048	0.038	0.047	0.054	0.05	0.062	0.057	0.055	0.054	0.051	0.047	0.044	0.057	0.047	0.038	0.044	0.048	0.059	0.058	0.072
Hydrophobic +	Phe	(F)	0.049	0.043	0.058	0.056	0.055	0.06	0.055	0.047	0.06	0.058	0.062	0.056	0.066	0.06	0.055	0.051	0.056	0.065	0.057	0.05	0.054	0.029
	Trp	(W)	0.006	0.007	0.009	0.013	0.014	0.01	0.01	0.012	0.013	0.009	0.009	0.01	0.013	0.009	0.01	0.013	0.013	0.012	0.009	0.012	0.01	0.017
	Tyr	(Y)	0.036	0.03	0.04	0.048	0.048	0.04	0.049	0.04	0.043	0.041	0.037	0.043	0.035	0.04	0.041	0.048	0.048	0.046	0.039	0.039	0.042	0.013
Correlation to SalaUV-NL1				0.937033	0.869838	0.847671	0.863378	0.87228	0.854484	0.943878	0.896263	0.861	0.87151	0.78524	0.842102	0.837711	0.889831	0.84705	0.847914	0.813679	0.886699	0.879331	0.896668	0.426293
* Values lower than 4% are highlighted in red, values higher than 8% are highlighted in green
