## Supplemental Table ST10 for "Extreme GC3 Codon Bias in a Novel Brown Seaweed Virus Results in Pseudoambigrammatic Characteristics"

### Sheet: Table ST10
Supplemental Table ST10. Sequence changes between SalaUV-NL1 variants related to the codon position and the effect on aa coding
SalaUV-NL1 SL ORF RdRp											SalaUV-NL1 SS complete positive strand											SalaUV-NL1 SS ORF Upp-SS1
Sequence	Codon	Base			Codon			Amino acid			Sequence	Codon	Base			Codon			Amino acid			Sequence	Codon	Base			Codon			Amino acid
position	position	1-27	1-16	2-1	1-27	1-16	2-1	1-27	1-16	2-1	position	position	1-27	1-16	2-1	1-27	1-16	2-1	1-27	1-16	2-1	position	position	1-27	1-16	2-1	1-27	1-16	2-1	1-27	1-16	2-1
15	3	T	C	C	CTT	CTC	CTC	Leu	Leu	Leu	12	3	A	A	T	CTA	CTA	CTT	Leu	Leu	Leu	12	3	G	C	C	GAG	GAC	GAC	Glu	Asp	Asp
33	3	G	C	C	CCG	CCC	CCC	Pro	Pro	Pro	78	3	C	G	G	ACC	ACG	ACG	Thr	Thr	Thr	18	3	C	T	T	GAC	GAT	GAT	Asp	Asp	Asp
57	3	T	C	C	TCT	TCC	TCC	Ser	Ser	Ser	83	2	C	T	T	GCC	GTC	GTC	Ala	Val	Val	25	1	T	C	C	TTG	CTG	CTG	Leu	Leu	Leu
58	1	G	A	A	GTC	ATC	ATC	Val	Ile	Ile	97	1	T	G	G	TCG	GCG	GCG	Ser	Ala	Ala	28	1	T	G	G	TCC	GCC	GCC	Ser	Ala	Ala
81	3	C	T	T	TAC	TAT	TAT	Tyr	Tyr	Tyr	114	3	G	A	A	AAG	AAA	AAA	Lys	Lys	Lys	85	1	T	G	G	TCC	GCC	GCC	Ser	Ala	Ala
85	1	G	A	A	GTC	ATC	ATC	Val	Ile	Ile	119	2	T	T	C	GTG	GTG	GCA	Val	Val	Ala	94	1	A	G	G	ACG	GCG	GCG	Thr	Ala	Ala
129	3	C	G	G	GGC	GGG	GGG	Gly	Gly	Gly	120	3	G	G	A	GTG	GTG	GCA	Val	Val	Ala	118	1	A	G	G	AAG	GAG	GAG	Lys	Glu	Glu
202	1	A	G	A	AGG	GGG	AGG	Arg	Gly	Arg	138	3	A	G	G	AGA	AGG	AGG	Arg	Arg	Arg	129	3	C	G	G	GAC	GAG	GAG	Asp	Glu	Glu
208	1	T	C	T	TTG	CTG	TTG	Leu	Leu	Leu	144	3	G	G	A	GAG	GAG	GAA	Glu	Glu	Glu	230	2	G	A	A	AGG	AAG	AAG	Arg	Lys	Lys
231	3	T	C	C	GCT	GCC	GCC	Ala	Ala	Ala	174	3	C	G	G	GGC	GGG	GGG	Gly	Gly	Gly	291	3	G	C	C	GCG	GCC	GCC	Ala	Ala	Ala
270	3	G	C	C	TCG	TCC	TCC	Ser	Ser	Ser	181	1	G	A	G	GGC	AGC	GGC	Gly	Ser	Gly	302	2	A	G	G	AAC	AGC	AGC	Asn	Ser	Ser
279	3	G	C	C	GCG	GCC	GCC	Ala	Ala	Ala	194	2	A	G	G	AAG	AGG	AGG	Lys	Arg	Arg	317	2	A	C	C	GAG	GCG	GCG	Glu	Ala	Ala
294	3	G	C	C	GAG	GAC	GAC	Glu	Asp	Asp	201	3	T	G	G	GAT	GAG	GAG	Asp	Glu	Glu	423	3	C	G	G	GAC	GAG	GAG	Asp	Glu	Glu
327	3	C	C	T	TAC	TAC	TAT	Tyr	Tyr	Tyr	204	3	C	G	G	ACC	ACG	ACG	Thr	Thr	Thr	429	3	G	C	C	GGG	GGC	GGC	Gly	Gly	Gly
351	3	C	T	C	TCC	TCT	TCC	Ser	Ser	Ser	214	1	A	G	G	ACG	GCG	GCG	Thr	Ala	Ala	464	2	G	A	A	CGC	CAC	CAC	Arg	His	His
359	2	C	A	A	ACG	AAG	AAG	Thr	Lys	Lys	300	3	G	G	A	GCG	GCG	GCA	Ala	Ala	Ala	471	3	G	G	A	GTG	GTG	GTA	Val	Val	Val
363	3	T	C	C	ACT	ACC	ACC	Thr	Thr	Thr	320	2	A	G	G	AAG	AGG	AGG	Lys	Arg	Arg	522	3	T	C	C	AAT	AAC	AAC	Asn	Asn	Asn
396	3	A	C	C	ATA	ATC	ATC	Ile	Ile	Ile	331	1	G	A	A	GCC	ATC	ATC	Ala	Ile	Ile	549	3	A	G	G	GCA	GCG	GCG	Ala	Ala	Ala
429	3	T	C	C	TCT	TCC	TCC	Ser	Ser	Ser	332	2	C	T	T	GCC	ATC	ATC	Ala	Ile	Ile	552	3	T	C	C	GCT	GCC	GCC	Ala	Ala	Ala
477	3	T	C	C	GGT	GGC	GGC	Gly	Gly	Gly	334	1	G	A	A	GCC	ACC	ACC	Ala	Thr	Thr	586	1	A	A	C	AGG	AGG	CGG	Arg	Arg	Arg
496	1	G	A	G	GCC	ACC	GCC	Ala	Thr	Ala	341	2	A	G	G	AAG	AGG	AGG	Lys	Arg	Arg	627	3	G	A	G	CAG	CAA	CAG	Gln	Gln	Gln
530	2	A	G	G	AAG	AGG	AGG	Lys	Arg	Arg	355	1	C	T	T	CAC	TAC	TAC	His	Tyr	Tyr	630	3	T	C	C	TTT	TTC	TTC	Phe	Phe	Phe
541	1	C	T	T	CTG	TTG	TTG	Leu	Leu	Leu	374	2	A	G	G	GAG	GGG	GGG	Glu	Gly	Gly	688	1	G	A	A	GTC	ATC	ATC	Val	Ile	Ile
544	1	C	C	T	CTG	CTG	TTG	Leu	Leu	Leu	377	2	G	C	C	GGC	GCC	GCC	Gly	Ala	Ala	721	1	G	A	A	GAC	AAC	AAC	Asp	Asn	Asn
588	3	A	G	G	GAA	GAG	GAG	Glu	Glu	Glu	390	3	G	G	A	ACG	ACG	ACA	Thr	Thr	Thr	749	2	A	G	G	AAG	AGG	AGG	Lys	Arg	Arg
606	3	A	G	G	AAA	AAG	AAG	Lys	Lys	Lys	429	3	G	C	C	GTG	GTC	GTC	Val	Val	Val	796	1	A	C	C	AAG	CAG	CAG	Lys	Gln	Gln
718	1	C	T	C	CTG	TTG	CTG	Leu	Leu	Leu	443	2	G	A	A	AGC	AAC	AAC	Ser	Asn	Asn	803	2	C	T	T	ACG	ATG	ATG	Thr	Met	Met
721	1	T	C	T	TTG	CTG	TTG	Leu	Leu	Leu	489	3	G	C	C	GCG	GCC	GCC	Ala	Ala	Ala	856	1	T	C	C	TCC	CCC	CCC	Ser	Pro	Pro
745	1	C	T	C	CTG	TTG	CTG	Leu	Leu	Leu	510	3	A	G	G	GCA	GCG	GCG	Ala	Ala	Ala	862	1	C	T	T	CTG	TTG	TTG	Leu	Leu	Leu
762	3	G	G	A	GTG	GTG	GTA	Val	Val	Val	567	3	G	C	G	TTG	TTC	TTG	Leu	Phe	Leu	891	3	G	G	A	GTG	GTG	GTA	Val	Val	Val
789	3	T	C	C	GTT	GTC	GTC	Val	Val	Val	607	1	A	A	T	ACC	ACC	TCC	Thr	Thr	Ser	901	1	C	A	A	CTC	ATC	ATC	Leu	Ile	Ile
803	2	C	C	T	GCC	GCC	GTC	Ala	Ala	Val	610	1	T	T	G	TCC	TCC	GCC	Ser	Ser	Ala	923	2	A	G	G	GAC	GGC	GGC	Asp	Gly	Gly
805	1	A	A	G	AAC	AAC	GGC	Asn	Asn	Gly	613	1	C	C	A	CAG	CAG	AAG	Gln	Gln	Lys	947	2	A	C	C	GAC	GCC	GCC	Asp	Ala	Ala
806	2	A	A	G	AAC	AAC	GGC	Asn	Asn	Gly	653	2	G	A	A	AGG	AAG	AAG	Arg	Lys	Lys	991	1	G	G	T	GAG	GAG	TAG	Glu	Glu	*
818	2	A	G	G	AAG	AGG	AGG	Lys	Arg	Arg	658	1	G	T	T	GCG	TCG	TCG	Ala	Ser	Ser	1019	2	T	C	C	ATC	ACC	ACC	Ile	Thr	Thr
843	3	C	G	G	ATC	ATG	ATG	Ile	Met	Met	674	2	T	C	C	GTC	GCC	GCC	Val	Ala	Ala	1050	3	T	C	C	TTT	TTC	TTC	Phe	Phe	Phe
909	3	T	C	C	TCT	TCC	TCC	Ser	Ser	Ser	692	2	T	G	G	GTG	GGG	GGG	Val	Gly	Gly	1065	3	T	T	C	TTT	TTT	TTC	Phe	Phe	Phe
939	3	C	T	T	TAC	TAT	TAT	Tyr	Tyr	Tyr	704	2	G	G	A	AGG	AGG	AAG	Arg	Arg	Lys	1105	1	G	A	A	GGT	AGT	AGT	Gly	Ser	Ser
948	3	G	C	C	GTG	GTC	GTC	Val	Val	Val	720	3	G	C	G	AAG	AAC	AAG	Lys	Asn	Lys	1129	1	A	T	T	ATC	TTC	TTC	Ile	Phe	Phe
957	3	T	T	C	GAT	GAT	GAC	Asp	Asp	Asp	732	3	A	A	G	AAA	AAA	AAG	Lys	Lys	Lys
1016	2	A	G	G	AAG	AGG	AGG	Lys	Arg	Arg	733	1	G	G	A	GCG	GCG	AGG	Ala	Ala	Arg
1029	3	C	C	T	ATC	ATC	ATT	Ile	Ile	Ile	734	2	C	C	G	GCG	GCG	AGG	Ala	Ala	Arg
1040	2	G	C	C	GGG	GCC	GCC	Gly	Ala	Ala	740	2	A	G	A	GAG	GGG	GAG	Glu	Gly	Glu
1041	3	G	C	C	GGG	GCC	GCC	Gly	Ala	Ala	752	2	A	A	G	AAG	AAG	AGG	Lys	Lys	Arg
1072	1	C	T	T	CTG	TTG	TTG	Leu	Leu	Leu	763	1	A	A	G	AAG	AAG	GAG	Lys	Lys	Glu
1077	3	G	G	A	GAG	GAG	GAA	Glu	Glu	Glu	767	2	G	G	A	AGG	AGG	AAG	Arg	Arg	Lys
1118	2	G	A	A	AGG	AAG	AAG	Arg	Lys	Lys	781	1	A	G	G	AAG	GAG	GAG	Lys	Glu	Glu
1127	2	A	G	A	AAC	AGC	AAC	Asn	Ser	Asn	820	1	G	A	G	GAG	AAG	GAG	Glu	Lys	Glu
1212	3	G	G	C	ATG	ATG	ATC	Met	Met	Ile	846	3	C	G	A	GGC	GGG	GGA	Gly	Gly	Gly
1240	1	G	G	A	GAG	GAG	AAG	Glu	Glu	Lys	854	2	A	G	G	GAG	GGG	GGG	Glu	Gly	Gly
1252	1	C	T	T	CTG	TTG	TTG	Leu	Leu	Leu	856	1	G	A	A	GAG	AAG	AAG	Glu	Lys	Lys
1320	3	C	G	G	GTC	GTG	GTG	Val	Val	Val	859	1	A	G	G	AGG	GGG	GGG	Arg	Gly	Gly
1435	1	G	A	A	GAG	AAG	AAG	Glu	Lys	Lys	924	3	G	G	A	AAG	AAG	AAA	Lys	Lys	Lys
1454	2	A	G	G	AAG	AGG	AGG	Lys	Arg	Arg	941	2	G	A	A	TGC	TAC	TAC	Cys	Tyr	Tyr
1536	3	C	T	C	AAC	AAT	AAC	Asn	Asn	Asn	957	3	G	C	C	GAG	GAC	GAC	Glu	Asp	Asp
1548	3	A	G	G	AAA	AAG	AAG	Lys	Lys	Lys	963	3	C	T	T	GAC	GAT	GAT	Asp	Asp	Asp
1560	3	A	G	G	AAA	AAG	AAG	Lys	Lys	Lys	970	1	T	C	C	TTG	CTG	CTG	Leu	Leu	Leu
1588	1	C	T	C	CTG	TTG	CTG	Leu	Leu	Leu	973	1	T	G	G	TCC	GCC	GCC	Ser	Ala	Ala
1623	3	C	G	G	ACC	ACG	ACG	Thr	Thr	Thr	1030	1	T	G	G	TCC	GCC	GCC	Ser	Ala	Ala
1666	1	G	A	A	GAT	AAC	AAC	Asp	Asn	Asn	1039	1	A	G	G	ACG	GCG	GCG	Thr	Ala	Ala
1668	3	T	C	C	GAT	AAC	AAC	Asp	Asn	Asn	1063	1	A	G	G	AAG	GAG	GAG	Lys	Glu	Glu
1716	3	C	G	G	GGC	GGG	GGG	Gly	Gly	Gly	1074	3	C	G	G	GAC	GAG	GAG	Asp	Glu	Glu
1776	3	G	A	G	AGG	AGA	AGG	Arg	Arg	Arg	1175	2	G	A	A	AGG	AAG	AAG	Arg	Lys	Lys
1785	3	G	C	C	ACG	ACC	ACC	Thr	Thr	Thr	1236	3	G	C	C	GCG	GCC	GCC	Ala	Ala	Ala
1849	1	C	T	C	CTG	TTG	CTG	Leu	Leu	Leu	1247	2	A	G	G	AAC	AGC	AGC	Asn	Ser	Ser
1893	3	G	G	A	AGG	AGG	AGA	Arg	Arg	Arg	1262	2	A	C	C	GAG	GCG	GCG	Glu	Ala	Ala
1928	2	A	A	G	AAG	AAG	AGG	Lys	Lys	Arg	1368	3	C	G	G	GAC	GAG	GAG	Asp	Glu	Glu
1956	3	G	C	C	GTG	GTC	GTC	Val	Val	Val	1374	3	G	C	C	GGG	GGC	GGC	Gly	Gly	Gly
1965	3	T	C	C	TTT	TTC	TTC	Phe	Phe	Phe	1409	2	G	A	A	CGC	CAC	CAC	Arg	His	His
2031	3	C	G	G	GAC	GAG	GAG	Asp	Glu	Glu	1416	3	G	G	A	GTG	GTG	GTA	Val	Val	Val
2445	3	C	T	T	GAC	GAT	GAT	Asp	Asp	Asp	1467	3	T	C	C	AAT	AAC	AAC	Asn	Asn	Asn
2559	3	T	C	C	GAT	GAC	GAC	Asp	Asp	Asp	1494	3	A	G	G	GCA	GCG	GCG	Ala	Ala	Ala
2568	3	G	G	A	AAG	AAG	AAA	Lys	Lys	Lys	1497	3	T	C	C	GCT	GCC	GCC	Ala	Ala	Ala
2647	1	T	C	T	TTG	CTG	TTG	Leu	Leu	Leu	1531	1	A	A	C	AGG	AGG	CGG	Arg	Arg	Arg
2716	1	G	T	T	GCG	TCG	TCG	Ala	Ser	Ser	1572	3	G	A	G	CAG	CAA	CAG	Gln	Gln	Gln
2728	1	T	C	C	TTG	CTG	CTG	Leu	Leu	Leu	1575	3	T	C	C	TTT	TTC	TTC	Phe	Phe	Phe
2733	3	C	G	G	GTC	GTG	GTG	Val	Val	Val	1633	1	G	A	A	GTC	ATC	ATC	Val	Ile	Ile
2773	1	C	T	T	CTG	TTG	TTG	Leu	Leu	Leu	1666	1	G	A	A	GAC	AAC	AAC	Asp	Asn	Asn
2829	3	C	C	T	GCC	GCC	GCT	Ala	Ala	Ala	1694	2	A	G	G	AAG	AGG	AGG	Lys	Arg	Arg
2992	1	T	C	C	TTG	CTG	CTG	Leu	Leu	Leu	1741	1	A	C	C	AAG	CAG	CAG	Lys	Gln	Gln
3088	1	C	T	T	CTG	TTG	TTG	Leu	Leu	Leu	1748	2	C	T	T	ACG	ATG	ATG	Thr	Met	Met
3111	3	C	C	T	GAC	GAC	GAT	Asp	Asp	Asp	1801	1	T	C	C	TCC	CCC	CCC	Ser	Pro	Pro
3144	3	C	G	G	GTC	GTG	GTG	Val	Val	Val	1807	1	C	T	T	CTG	TTG	TTG	Leu	Leu	Leu
3171	3	T	C	C	ATT	ATC	ATC	Ile	Ile	Ile	1836	3	G	G	A	GTG	GTG	GTA	Val	Val	Val
3229	1	T	C	C	TTG	CTG	CTG	Leu	Leu	Leu	1846	1	C	A	A	CTC	ATC	ATC	Leu	Ile	Ile
3245	2	T	A	A	TTC	TAC	TAC	Phe	Tyr	Tyr	1868	2	A	G	G	GAC	GGC	GGC	Asp	Gly	Gly
3279	3	T	C	C	CTT	CTC	CTC	Leu	Leu	Leu	1892	2	A	C	C	GAC	GCC	GCC	Asp	Ala	Ala
3316	1	A	G	G	ACC	GCC	GCC	Thr	Ala	Ala	1936	1	G	G	T	GAG	GAG	TAG	Glu	Glu	*
3343	1	C	T	T	CTG	TTG	TTG	Leu	Leu	Leu	1964	2	T	C	C	ATC	ACC	ACC	Ile	Thr	Thr
3489	3	G	C	C	AAG	AAC	AAC	Lys	Asn	Asn	1995	3	T	C	C	TTT	TTC	TTC	Phe	Phe	Phe
3490	1	T	C	C	TTG	CTG	CTG	Leu	Leu	Leu	2010	3	T	T	C	TTT	TTT	TTC	Phe	Phe	Phe
3517	1	A	C	C	AGG	CGG	CGG	Arg	Arg	Arg	2050	1	G	A	A	GGT	AGT	AGT	Gly	Ser	Ser
3528	3	C	G	G	GCC	GCG	GCG	Ala	Ala	Ala	2074	1	A	T	T	ATC	TTC	TTC	Ile	Phe	Phe
3594	3	C	G	G	GAC	GAG	GAG	Asp	Glu	Glu
3657	3	C	C	T	GCC	GCC	GCT	Ala	Ala	Ala
3706	1	C	T	T	CTG	TTG	TTG	Leu	Leu	Leu
3711	3	C	C	T	TTC	TTC	TTT	Phe	Phe	Phe
3792	3	G	C	C	ACG	ACC	ACC	Thr	Thr	Thr
3804	3	C	G	G	TCC	TCG	TCG	Ser	Ser	Ser
3842	2	G	A	A	AGG	AAG	AAG	Arg	Lys	Lys
3853	1	T	T	C	TTG	TTG	CTG	Leu	Leu	Leu
4084	1	A	C	C	AGG	CGG	CGG	Arg	Arg	Arg
4212	3	C	G	G	GAC	GAG	GAG	Asp	Glu	Glu
4239	3	A	G	G	CAA	CAG	CAG	Gln	Gln	Gln
4359	3	G	C	C	GCG	GCC	GCC	Ala	Ala	Ala
4391	2	T	C	C	CTG	CCG	CCG	Leu	Pro	Pro
4455	3	C	G	G	ACC	ACG	ACG	Thr	Thr	Thr
4467	3	T	C	C	CTT	CTC	CTC	Leu	Leu	Leu
4470	3	C	C	T	CCC	CCC	CCT	Pro	Pro	Pro
4569	3	C	G	G	ACC	ACG	ACG	Thr	Thr	Thr
4666	1	G	T	T	GCC	TCC	TCC	Ala	Ser	Ser
4714	1	G	A	A	GAC	AAC	AAC	Asp	Asn	Asn
4764	3	A	G	G	GGA	GGG	GGG	Gly	Gly	Gly
4834	1	A	A	G	ATC	ATC	GTC	Ile	Ile	Val
4855	1	T	G	G	TCG	GCG	GCG	Ser	Ala	Ala
4869	3	G	C	C	GCG	GCC	GCC	Ala	Ala	Ala
4916	2	G	A	A	AGG	AAG	AAG	Arg	Lys	Lys
4968	3	G	C	C	GTG	GTC	GTC	Val	Val	Val
5001	3	C	T	C	GCC	GCT	GCC	Ala	Ala	Ala
5044	1	T	C	C	TTG	CTG	CTG	Leu	Leu	Leu
5118	3	A	G	G	AGA	AGG	AGG	Arg	Arg	Arg
5122	1	T	C	C	TTG	CTG	CTG	Leu	Leu	Leu
5169	3	T	C	C	TCT	TCC	TCC	Ser	Ser	Ser
5260	1	T	C	C	TGC	CGC	CGC	Cys	Arg	Arg
5355	3	C	T	C	GAC	GAT	GAC	Asp	Asp	Asp
5369	2	G	A	A	GGG	GAG	GAG	Gly	Glu	Glu
5414	2	A	T	T	GAG	GTG	GTG	Glu	Val	Val
5421	3	C	T	T	GAC	GAT	GAT	Asp	Asp	Asp
5432	2	C	T	T	ACC	ATC	ATC	Thr	Ile	Ile
5443	1	C	T	T	CTG	TTG	TTG	Leu	Leu	Leu
5601	3	G	C	C	ACG	ACC	ACC	Thr	Thr	Thr
5638	1	G	C	G	GGG	CAG	GAG	Gly	Gln	Glu
5639	2	G	A	A	GGG	CAG	GAG	Gly	Gln	Glu
5673	3	C	C	T	TAC	TAC	TAT	Tyr	Tyr	Tyr
5712	3	A	C	C	ACA	ACC	ACC	Thr	Thr	Thr
5787	3	C	G	G	GAC	GAG	GAG	Asp	Glu	Glu
5793	3	T	C	C	AAT	AAC	AAC	Asn	Asn	Asn
5850	3	C	G	G	CTC	CTG	CTG	Leu	Leu	Leu
5871	3	G	C	C	ACG	ACC	ACC	Thr	Thr	Thr
5908	1	T	C	C	TTG	CTG	CTG	Leu	Leu	Leu
5973	3	C	T	C	TCC	TCT	TCC	Ser	Ser	Ser
5988	3	C	A	C	ATC	ATA	ATC	Ile	Ile	Ile
6000	3	G	C	C	TCG	TCC	TCC	Ser	Ser	Ser
6022	1	T	C	C	TTG	CTG	CTG	Leu	Leu	Leu
6058	1	T	C	C	TTG	CTG	CTG	Leu	Leu	Leu
6100	1	G	A	A	GTC	ATC	ATC	Val	Ile	Ile
6228	3	A	C	C	ATA	ATC	ATC	Ile	Ile	Ile
6261	3	T	C	C	GCT	GCC	GCC	Ala	Ala	Ala
6304	1	G	T	T	GCC	TCC	TCC	Ala	Ser	Ser
6309	3	C	G	G	ATC	ATG	ATG	Ile	Met	Met
6376	1	T	C	T	TAC	CAC	TAC	Tyr	His	Tyr
6444	3	G	A	G	TCG	TCA	TCG	Ser	Ser	Ser
6474	3	C	G	G	TCC	TCG	TCG	Ser	Ser	Ser
6607	1	G	A	G	GTC	ATC	GTC	Val	Ile	Val
6621	3	G	C	C	ACG	ACC	ACC	Thr	Thr	Thr
6652	1	T	C	C	TTG	CTG	CTG	Leu	Leu	Leu
6736	1	A	G	G	ATC	GTC	GTC	Ile	Val	Val
6769	1	G	A	A	GCG	ACC	ACC	Ala	Thr	Thr
6771	3	G	C	C	GCG	ACC	ACC	Ala	Thr	Thr
6777	3	T	C	C	ACT	ACC	ACC	Thr	Thr	Thr
6796	1	C	T	T	CTG	TTG	TTG	Leu	Leu	Leu
6807	3	C	T	C	GCC	GCT	GCC	Ala	Ala	Ala
6855	3	T	C	C	GTT	GTC	GTC	Val	Val	Val
6865	1	G	A	A	GGG	AGG	AGG	Gly	Arg	Arg
